# RNase III cleavage signals spread across splice junctions enforce sequential processing of co-hosted snoRNAs

**DOI:** 10.1101/2025.01.08.631648

**Authors:** Valérie Migeot, Yves Mary, Etienne Fafard-Couture, Pierre Lombard, François Bachand, Michelle S Scott, Carlo Yague-Sanz

**Author notes:** Correspondence should be addressed to C.Y-S.

## Abstract

Small nucleolar RNAs (snoRNAs) are a class of non-coding RNA molecules whose precursor transcripts are capped and polyadenylated. However, these end modifications are detrimental to snoRNA function and must be removed, a process typically involving excision from introns and/or endonucleolytic cleavage. In the case of polycistronic RNA precursors that host multiple snoRNAs, the sequence of maturation events is not well understood. Here we report a new mode of maturation concerning snoRNA pairs that are co-hosted in the intron and the adjacent 3’ exon of a precursor transcript. For such a pair in the model eukaryotic species *Schizosaccharomyces pombe*, we identified a double-stranded RNA hairpin folding across the exon-exon junction. The hairpin recruits the RNase III Pac1 that cleaves and destabilizes the precursor transcript while participating in the maturation of the downstream exonic snoRNA, but only after splicing and release of the intronic snoRNA. We propose that such RNase III degradation signal hidden in an exon-exon junction evolved to enforce sequential snoRNA processing. Sequence analysis suggest that this mechanism is conserved in animals and plants.
