## Supplementary tables 1-3 for "RNase III cleavage signals spread across splice junctions enforce sequential processing of co-hosted snoRNAs": supplementary_table1.xlsx

### Sheet: Sheet1
Supplementary Table 1: mixed snoRNA clusters.
snoRNA_gene_ID	snoRNA_gene_name	localization	snoRNA_type	start	end	species	kingdom	host_gene_id	host_gene_name	host_gene_biotype	chromosome	strand	last_snoRNA_is_exonic	structure_at_last_exon-exon_junction	Sequence_at_last_exon-exon_junction
WBGene00219852	C41C4.16	intronic	Unknown	8130695	8130981	caenorhabditis_elegans	Animals	WBGene00006739	ulp-4	protein_coding	II	+	YES	(((.(((((((((..(((((((((....((..(((((((((.......))...)))). ...)))..))..))))))))).))))))))))))	CUGUGGUAUUUUCAUUGCAGAGUUUGCUAGACGUUUCUUGCUGAGCCCGCCAAAAGAU CUCGACAACUUCGACUUUGCACGAGAAUAUCCAG
WBGene00219853	C41C4.17	exonic	Unknown	8132935	8133030
FBgn0082944	snoRNA:Me28S-A2634c	intronic	C/D	1666437	1666522	drosophila_melanogaster	Animals	FBgn0026372	RpL23A	protein_coding	3L	-	NO	NA	NA
FBgn0082945	snoRNA:Me28S-A2634b	intronic	C/D	1666665	1666745
FBgn0082946	snoRNA:Me28S-A2634a	intronic	C/D	1666892	1666964
FBgn0286729	snoRNA:Or-CD15	exonic	C/D	1667151	1667247
snoDB0585	SNORA31B	exonic	H/ACA	45336313	45336447	homo_sapiens	Animals	ENSG00000133112	TPT1	protein_coding	13	-	YES	NO STRUCTURE	NA
snoDB0586	SNORA31	intronic	H/ACA	45337479	45337609
snoDB0855	SNORD104	intronic	C/D	64146082	64146152	homo_sapiens	Animals	ENSG00000266402	SNHG25	non_coding	17	+	YES	....(((((.(((.....(((.(((((.....((((.(((((((...........)))))))))))..............)))))..))).....)))))))).....	GUCUUUCAGCGCCUGCAGGUUCCGGGAGCUCCCAGCCGAGGACGUCGGAUGUCAUCGUCCUUGCUGCUUUGCCACCCCAUUCCCGUCAAUAAAGUGGUUUGAACCCAA
snoDB0958	SNORA50C	exonic	H/ACA	64146338	64146471
ENSMUSG00000077515	Gm25878	intronic	C/D	166905393	166905485	mus_musculus	Animals	ENSMUSG00000074578	Zfas1	non_coding	2	+	YES	..................((((((((..((((.....(((.((((((((((.((.(((...(((((((.(((((((.......................................))))))).))))).))...))).))...)))).)))))).)))........))))))))))))............................	GCCCGAGAGAGCCGAGGATGCAGGTGTTGGTCTGATCTTGATTTCAGAATACCAGATGTGTTCCTGCTGCCCAGCCCCACAAGGCTATGCAGAATGCAAAGAAGAGTTACTTTTTGGCTGGGGAGTAGTGGTATCATGTGCACTATTGCTGGAAATAATAAATATTGGCCTATCTGTAGAAATAAAAATCTGACTAATGATATTTA
ENSMUSG00000077565	Gm23201	intronic	C/D	166906918	166907006
ENSMUSG00000077698	Snord12	exonic_OR_intronic	C/D	166907196	166907285
ENSMUSG00000065126	Snord104	intronic	C/D	106391819	106391888	mus_musculus	Animals	ENSMUSG00000120012	Gm36220	non_coding	11	+	YES	NO STRUCTURE	NA
ENSMUSG00002076990	Gm22711	exonic	H/ACA	106392069	106392203
ENSMUSG00000080540	Gm22711	exonic	H/ACA	106392071	106392203
ENSRNOG00000053163	LOC120103261	intronic	H/ACA	144505211	144505346	rattus_norvegicus	Animals	ENSRNOG00000071131	LOC120102992	non_coding	5	+	YES	....(((.(((..(((((((((((...((((((.(((.............))).))))))...)))))))))..))..))))))..	TGTGCACTTGGGGGCGGTTCTTGGAAGAGTGAGGAGACAGCCTGTCAGCCTCTGCTCATTAACCTAAGGACCATGTGACCAGTGAG
ENSRNOG00000065760	LOC120103274	intronic	H/ACA	144506127	144506255
ENSRNOG00000065607	Snora61	intronic	H/ACA	144506420	144506549
ENSRNOG00000070286	Snord99	exonic	C/D	144506901	144506974
ENSRNOG00000055844	LOC120093957	exonic	H/ACA	65647378	65647501	rattus_norvegicus	Animals	ENSRNOG00000068679	Rpl30	non_coding	7	-	YES	NO STEMLOOP	NA
ENSRNOG00000054019	LOC120093944	intronic	H/ACA	65648758	65648889
ENSRNOG00000058269	Snord83b	intronic	C/D	111622885	111622978	rattus_norvegicus	Animals	ENSRNOG00000016896	Rpl3	protein_coding	7	-	NO	NA	NA
ENSRNOG00000065976	LOC120094021	intronic	C/D	111625088	111625142
ENSRNOG00000052611	Snord43l1	exonic_OR_intronic	C/D	111627136	111627199
AT1G08107	AT1G08107	exonic	C/D	21052348	21052422	arabidopsis_thaliana	Plants	AT1G08103	AT1G08103	non_coding	1	-	YES	(((((.(((.((.(((.(((.(((((...........((((......))))..))))).))).))).))))).)))))	GAGGUGAUGAUGAUAACAUAUAAUCCCAGCUCUAUGAGACCUUUUGUGGUCAAGGAUUUUGUUUUGCCAUAUGAUCUC
AT1G08113	AT1G08113	intronic_cluster	C/D	21052483	21052567
AT1G08117	AT1G08117	intronic_cluster	C/D	21052627	21052715
AT1G08123	AT1G08123	exonic_OR_intronic	C/D	21052867	21052953
AT3G58193	AT3G58193	intronic	C/D	21559060	21559139	arabidopsis_thaliana	Plants	AT3G09105	AT3G09105	non_coding	3	+	YES	.((((...((((......((((......((((((..((((((.(((((............)))))..)))))))))))).....))))........)))).)))).	AUCUCAAAUCUCACAUCCUCUCGCCGUCUCUGUUUCAGUCAUAUUUGAUAAUUUCCCGAUUUAAAGGAUGAUUAACGGGUCUUAGAGAUAUAGAAAGAGAAGAGAA
AT3G58196	AT3G58196	exonic	C/D	21559244	21559320
AT5G02655	AT5G02655	exonic	C/D	5674183	5674279	arabidopsis_thaliana	Plants	AT5G02645	AT5G02645	non_coding	5	-	YES	...(((((((((.((((((.(((((..((((((......(((((((((....)))))))))..))))))..)))))..)))))))))))))))...	AUCGUUUCCCUAUAUCUGUUAUUCGUUUUGAUUUUCUUCGGAAAACCCUCUGGGGUUUUCUUCAAUCAGCUCGAAUUUGCAGAUUAGGGAAAUCAA
AT5G02665	AT5G02665	exonic_OR_intronic	C/D	5674408	5674499
AT5G02675	AT5G02675	intronic	C/D	5674579	5674672
