## Supplementary tables 1-3 for "RNase III cleavage signals spread across splice junctions enforce sequential processing of co-hosted snoRNAs": supplementary_table2.xlsx

### Sheet: strains
Supplementary Table 2: strains used in this study
#	name	in figure	from	genotype
94	WT	S1	972 h- (Paul Nurse)	h-
2100	WT	1	Yague-Sanz et al., 2021	h+ ade6-210 ura4-D18 leu1-32 his3-D1
2107	pac1-ts	1	Yague-Sanz et al., 2021	h+ ade6-210 ura4-D18 leu1-32 his3-D1 pac1 G1024A(nt)
2101	WT	1, S2	Yague-Sanz et al., 2021	h- ade6-210 ura4-D18 leu1-32 torSE-kanMX6 fkh1::ura4 leu1-32::nmt1-rpl13-2FKBP12-leu1
2103	pac1-AA	1,S2	Yague-Sanz et al., 2021	h- ade6-210 ura4-D18 leu1-32 torSE-kanMX6 fkh1::ura4 leu1-32::nmt1-rpl13-2FKBP12-leu1 pac1-FRB-GFP-natR
2114	WT	2,3	Yague-Sanz et al., 2021	h+ ade6-210 ura4-D18 leu1-32 his3-D1 pac1-TAP-natR
2264	mamRNA-SD1	2	This study	h+ ade6-210 ura4-D18 leu1-32 his3-D1 mamRNA SD1 pac1-TAP-natR
2284	mamRNA-SD2	2	This study	h+ ade6-210 ura4-D18 leu1-32 his3-D1 mamRNA SD2 pac1-TAP-natR
2274	mamRNA-SD3	2,3	This study	h+ ade6-210 ura4-D18 leu1-32 his3-D1 mamRNA-SD3 pac1-TAP-natR
2285	mamRNA-SD2+3	2	This study	h+ ade6-210 ura4-D18 leu1-32 his3-D1 mamRNA-SD2+3 pac1-TAP-natR
2310	pac1-AA mamRNA-SD1	S2	This study	h- mamRNA SD1 ade6-210 ura4-D18 leu1-32 torSE-kanMX6 fkh1::ura4 leu1-32::nmt1-rpl13-2FKBP12-leu1 pac1-FRB-GFP-natR
2239	snoU14-SD	2	This study	h+ ade6-210 ura4-D18 leu1-32 his3-D1 snoU14-SD
2308	mamRNA-CS1	3	This study	h+ ade6-210 ura4-D18 leu1-32 his3-D1 mamRNA-CS1 pac1-TAP-natR
2313	mamRNA-CS2	3	This study	h+ ade6-210 ura4-D18 leu1-32 his3-D1 mamRNA-CS2 pac1-TAP-natR
2315	mamRNA-SD3CS1	3	This study	h+ ade6-210 ura4-D18 leu1-32 his3-D1 mamRNA-SD3CS1 pac1-TAP-natR
2316	mamRNA-SD3CS2	3	This study	h+ ade6-210 ura4-D18 leu1-32 his3-D1 mamRNA-SD3CS2 pac1-TAP-natR
