## Supplementary tables 1-3 for "RNase III cleavage signals spread across splice junctions enforce sequential processing of co-hosted snoRNAs": supplementary_table3.xlsx

### Sheet: oligos
Supplementary Table 3: oligonucleotides used in this study
#	name	usage	Figure	sequence
739	act1 F	qPCR	1,2,3	CCACTATGTATCCCGGTATTGC
740	act1 R	qPCR	1,2,3	CAATCTTGACCTTCATGGAGCT
1106	18S F	qPCR	S2	GGTGGAGTGATTTGTCTGC
1107	18S R	qPCR	S2	GCCTCAAACTTCCATTGGC
3622	mfs2 F	qPCR	1,2,3,S2	TGCAATGATTCAGGCAGCTACTC
3623	mfs2 R	qPCR	1,2,3,S2	GTAGTTAATGATGTACACCACAGTC
4065	mamRNA total F	qPCR	1,2,3,S2	CTGATGTTGAAAGGCTTAGGTTC
3996	mamRNA total R	qPCR	1,2,3,S2	ACGCTTTCCAAGAGCCTGAAGGAGA
4066	mamRNA (un)spliced F	qPCR	1,2,3,S2	CTCAAACTGAATCTTTGTCGTTC
4067	mamRNA unspliced R	qPCR	1,2,3,S2	ATCAGAACAGCTTCGTTGTAC
4068	mamRNA spliced R	qPCR	1,2,3,S2	CGCGAGTTTAAGCATAGCAAG
4074	mamRNA intron F	qPCR	1,2,3,S2	GCTGTTCTGATGATATTATTATGTC
4075	mamRNA intron R (probe D)	qPCR, northern	1,2,3,S2	AGATACTGGCAAGTATGGTC
3994	pre-snoU14 R (probe A)	northern	1,2,3	AAGTCCAATCTCCACCATAACTCG
3995	snoU14 R (probe B)	northern	1,2,3	AAGGAAGGACTATGCACGACATCTG
3996	mamRNA (probe C)	northern	1,2,3	ACGCTTTCCAAGAGCCTGAAGGAGA
4295	RACE RT primer	3'RACE	S3	GCTGTCAACGATACGCTACGTAACGGCATGACAGTG(T)24
4290	RACE GSP F1	3'RACE	S3	GGATGGTTCTCCTTCAGGCTCTTGG
4298	RACE GSP F2	3'RACE	S3	GTTTGTAAAGGTATGTTCGCCGTATGC
4296	RACE UNI R1	3'RACE	S3	GCTGTCAACGATACGCTACGTAACG
4297	RACE UNI R2	3'RACE	S3	CGCTACGTAACGGCATGACAGTG
